# Dynamic microfluidic single-cell screening identifies pheno-tuning compounds to potentiate tuberculosis therapy

**DOI:** 10.1101/2023.03.31.535085

**Authors:** Maxime Mistretta, Mena Cimino, Pascal Campagne, Stevenn Volant, Etienne Kornobis, Olivier Hebert, Christophe Rochais, Patrick Dallemagne, Cédric Lecoutey, Camille Tisnerat, Alban Lepailleur, Yann Ayotte, Steven R. LaPlante, Nicolas Gangneux, Monika Záhorszká, Jana Korduláková, Sophie Vichier-Guerre, Frédéric Bonhomme, Laura Pokorny, Marvin Albert, Jean-Yves Tinevez, Giulia Manina

## Abstract

Drug-recalcitrant infections are a leading global-health concern. Bacterial cells benefit from phenotypic variation, which can suggest effective anti-microbial strategies. However, probing phenotypic variation entails spatiotemporal analysis of individual cells that is technically challenging, and hard to integrate into drug discovery. To address this, we developed a flow-controlled multi-condition microfluidic platform suitable for imaging two-dimensional growth of bacterial cells, compressed inside separate microchambers by a soft hydro-pneumatic membrane. With this platform, we implemented a dynamic single-cell screening for compounds that induce a phenotypic change while decreasing cell-to-cell variation, aiming to undermine the bacterial population, making it more vulnerable to other drugs. We first applied this strategy to mycobacteria, as tuberculosis poses a major public-health threat. Our top hit impairs *Mycobacterium tuberculosis* via a peculiar mode of action and enhances other anti-tubercular drugs. This work proves that pheno-tuning compounds represent a successful approach to tackle pathogens that are increasingly difficult to treat.
