## Supplementary Table 1 for "Dynamic microfluidic single-cell screening identifies pheno-tuning compounds to potentiate tuberculosis therapy"

### Sheet: 65_Fragment_compounds
Structure	Name	Molecular Weight	Screening name	Stock concentration [mM]	MIC M. smegmatis [mM]	MIC M. tuberculosis [mM]	IC50 Vero cells [mM]
	10W-0019	176.21507	A1	100	> 2	> 2	ND
	5H-041	159.18786	A2	100	> 2	> 2	ND
	7M-374S	216.23587	A3	100	> 2	> 2	ND
	7X-0831	132.16252	A4	100	> 2	> 2	ND
	FA-0877	163.17655	A5	100	> 2	> 2	24.43
	LD-0717	136.15122	A6	100	> 2	> 2	38.16
	PS-3196	139.21806	A7	100	> 2	> 2	11
	PS-3204	182.30578	A8	100	> 2	> 2	29.45
	PS-4112	122.1677	A9	100	> 2	> 2	42.33
	PS-5147	191.27278	A10	100	> 2	> 2	17.2
	SS-4069	201.26606	A11	100	> 2	> 2	31.48
	7M-748	164.20437	A12	100	> 2	> 2	17.36
	7M-757	184.62286	B1	100	> 2	> 2	22.55
	BH-0437	151.13774	B2	100	> 2	> 2	10.44
	FS-2117	199.20535	B3	100	> 2	1	9.294
	PS-3453	194.62097	B4	100	> 2	> 2	6.69
	PS-3471	214.05922	B5	100	1	> 2	6.191
	PS-4277	145.15797	B6	100	> 2	> 2	8.723
	PS-4312	168.18978	B7	100	> 2	> 2	8.819
	AS-5571	122.09982	B8	100	> 2	> 2	62.99
	AS-5684	174.24226	B9	100	0.5	2	1.377
	FS-3450	208.27518	B10	100	0.36	1	34.24
	FS-3655	197.032	B11	100	0.5	0.25	2.448
	MS-0038	182.19484	B12	100	> 2	> 2	30.79
	PS-3245	183.25078	C1	100	> 2	> 2	52.51
	PS-3287	145.16127	C2	100	> 2	> 2	ND
	PS-3900	212.04663	C3	100	0.25	1	10.25
	PS-4564	137.13597	C4	100	1	0.25	4.011
	PS-4695	137.17904	C5	100	1	2	13.13
	PS-5246	149.21288	C6	100	> 2	2	7.964
	PS-5586	148.16192	C7	100	> 2	> 2	10.94
	2P-717	148.16191	C8	100	> 2	> 2	202.5
	5E-502	163.09726	C9	100	> 2	> 2	129
	FS-1569	196.31244	C10	100	> 2	> 2	19.81
	FS-1689	226.29536	C11	100	> 2	> 2	15.06
	PS-3772	187.03718	C12	100	> 2	0.5	17.79
	PS-3773	215.29418	D1	100	> 2	> 2	3.601
	PS-4362	149.18974	D2	100	> 2	1	46.88
	PS-4784	129.2001	D3	100	> 2	> 2	26.76
	PS-4790	147.17715	D4	100	> 2	> 2	74.75
	PS-4947	256.13896	D5	100	1	> 2	106.1
	PS-5423	203.24041	D6	100	> 2	1	11.08
	PS-6048	199.24842	D7	100	0.5	0.5	1.928
	4P-706	197.54232	D8	100	> 2	> 2	18.18
	AS-5528	163.25938	D9	100	0.5	1	7.242
	AS-5731	215.17512	D10	100	> 2	> 2	ND
	PS-3030	186.04912	D11	100	> 2	> 2	4.606
	PS-3094	253.75108	D12	100	0.125	0.125	0.3739
	PS-3578	177.2429	E1	100	0.5	2	2.64
	PS-3674	205.29936	E2	100	> 2	> 2	3.018
	PS-5351	208.44042	E3	100	> 2	0.5	30.72
	PS-5526	143.57424	E4	100	> 2	> 2	28.81
	PS-5727	172.5691	E5	100	> 2	1	7.865
	3R-0643	110.157	E6	100	> 2	> 2	13.34
	AS-5597	252.89142	E7	100	> 2	> 2	18.09
	AS-5663	151.20561	E8	100	> 2	> 2	18.61
	AS-5671	149.2328	E9	100	> 2	> 2	4.452
	FS-1206	199.24842	E10	100	0.25	0.5	1.626
	FS-1242	177.24619	E11	100	> 2	> 2	42.88
	FS-1467	190.28471	E12	100	0.5	2	4.794
	FS-1764	216.27894	F1	100	0.5	> 2	13.51
	MS-0437	254.11525	F2	100	0.5	0.25	0.9543
	PS-4547	162.23155	F3	100	> 2	> 2	9.073
	PS-5619	222.46699	F4	100	> 2	> 2	12.05
	PS-6687	147.53482	F5	100	> 2	> 2	15.73

### Sheet: 7_Phenanthroline_derivatives
Structure	Name	Molecular Weight	Screening name	Stock concentration [mM]	MIC M. smegmatis [mM]	MIC M. tuberculosis [mM]	IC50 Vero cells [mM]
	mr34503	327.3	M01	15	> 0.2	0.001	3.55
	mr36009	384.4	M02	13	0.067	0.0065	0.3556
	mr36013	406.2	M03	12	> 0.2	0.0015	1.022
	mr36018	326.3	M04	30	> 0.2	0.038	2.309
	mr34504	299.2	M05	16	0.01	0.002	1.488
	mr34509	313.3	M06	15	0.08	0.0039	2.269
	mr36017	384.4	M07	13	0.016	0.0032	0.5468
