## Supplementary Table 5 for "Dynamic microfluidic single-cell screening identifies pheno-tuning compounds to potentiate tuberculosis therapy"

### Sheet: Sheet1
						INH		RIF		PZA			FQ					EMB
Strain	Source	Mutant type	CIP number	Name	Genetic resistance profile	KatG (S315T)	PinhA (C-15T)	RpoB (S531L)	RpoB (H526Y)	PncA (H71Y)	PncA (H71R)	PncA (H71P)	GyrA (A90V)	GyrA (S91P)	GyrA (G88C)	GyrA (D94G)	GyrA (T80A)	EmbB (M306V)	EmbB (M306I)
M. tuberculosis	Lab strain	Point Mutant	111339	PM_1	FQ								X
M. tuberculosis	Lab strain	Point Mutant	111343	PM_2	FQ									X
M. tuberculosis	Lab strain	Point Mutant	111344	PM_3	FQ										X
M. tuberculosis	Sputum	Multi-Drug Resistant	111418	MDR_4	INH+RIF+FQ		X	X					X
M. tuberculosis	Sputum	Multi-Drug Resistant	111386	MDR_5	INH+RIF+PZA+FQ	X	X		X	X						X
M. tuberculosis	Sputum	Multi-Drug Resistant	111390	MDR_6	INH+RIF+PZA+FQ	X	X	X			X					X
M. tuberculosis	Sputum	Multi-Drug Resistant	111392	MDR_7	INH+RIF+PZA+FQ+EMB	X	X	X				X	X					X
M. tuberculosis	Sputum	Multi-Drug Resistant	111393	MDR_8	INH+RIF+PZA+FQ+EMB	X			X			X					X		X
