## Supplementary Table 6 for "Dynamic microfluidic single-cell screening identifies pheno-tuning compounds to potentiate tuberculosis therapy"

### Sheet: Specific SNPs
Mutant name	Selection PTC	Original PTC name	Chromosome position	Reference	Alternative	Depth	Frequency	Strand balance	Freebayes score	Effect type	Mutation type	Effect impact	Gene name	CDS position	Codon change	Protein effect	CDS	rv gene name
S9	M06	34509	234477	TCCC	GCCC	22	0.909	0.45	655.984	stop_gained	NONSENSE	HIGH	CCP42925-1	2247T>G	taT/taG	Tyr749*	CCP42925-1	rv0197
S9	M06	34509	623472	A	G	18	1	0.28	530.561	missense_variant	MISSENSE	MODERATE	CCP43270-1	680A>G	gAc/gGc	Asp227Gly	CCP43270-1	rv0532
S9	M06	34509	2387733	T	C	15	1	0.47	369.535	synonymous_variant	SILENT	LOW	CCP44901-1	240A>G	gaA/gaG	Glu80Glu	CCP44901-1	rv2126c
S9	M06	34509	3379751	A	C	11	1	0.36	300.121	non_coding_transcript_exon_variant		MODIFIER	Rv3021c-1	702T>G
S9	M06	34509	3379757	A	C	11	1	0.36	300.121	non_coding_transcript_exon_variant		MODIFIER	Rv3021c-1	696T>G
S9	M06	34509	3379763	G	A	11	1	0.36	298.586	non_coding_transcript_exon_variant		MODIFIER	Rv3021c-1	690C>T
S9	M06	34509	4007939	CCAGC	CC	15	0.867	0.46	335.513	conservative_inframe_deletion		MODERATE	CCP46388-1	240_242delGCT	gtgctg/gtg	Leu81del	CCP46388-1	rv3566c
S9	M06	34509	4400660	ACCCGCCCGG	ACCGCCCGG	17	1	0.41	490.5	frameshift_variant		HIGH	CCP46740-1	478delC	cgc/	Arg160fs	CCP46740-1	rv3911
S10	M06	34509	958922	CG	AG	23	0.913	0.43	680.863	synonymous_variant	SILENT	LOW	CCP43609-1	1230G>T	gcG/gcT	Ala410Ala	CCP43609-1	rv0861c
S10	M06	34509	2387733	T	C	11	1	0.36	341.387	synonymous_variant	SILENT	LOW	CCP44901-1	240A>G	gaA/gaG	Glu80Glu	CCP44901-1	rv2126c
S10	M06	34509	4007939	CCAGC	CC	19	1	0.37	429.223	conservative_inframe_deletion		MODERATE	CCP46388-1	240_242delGCT	gtgctg/gtg	Leu81del	CCP46388-1	rv3566c
S11	M02	36009	340983	C	T	13	1	0.46	379.584	intergenic_region		MODIFIER		340983C>T
S11	M02	36009	827251	G	A	18	1	0.44	574.322	missense_variant	MISSENSE	MODERATE	CCP43479-1	582G>A	atG/atA	Met194Ile	CCP43479-1	rv0734
S11	M02	36009	1242550	C	T	17	0.941	0.44	493.303	synonymous_variant	SILENT	LOW	CCP43872-1	282G>A	ccG/ccA	Pro94Pro	CCP43872-1	rv1118c
S11	M02	36009	2387733	T	C	19	1	0.32	544.271	synonymous_variant	SILENT	LOW	CCP44901-1	240A>G	gaA/gaG	Glu80Glu	CCP44901-1	rv2126c
S11	M02	36009	2786546	C	T	15	0.933	0.43	408.953	intergenic_region		MODIFIER		2786546C>T
S11	M02	36009	3165652	C	T	20	0.9	0.5	524.141	missense_variant	MISSENSE	MODERATE	CCP45656-1	448C>T	Ccg/Tcg	Pro150Ser	CCP45656-1	rv2855
S11	M02	36009	4007939	CCAGC	CC	11	1	0.45	232.848	conservative_inframe_deletion		MODERATE	CCP46388-1	240_242delGCT	gtgctg/gtg	Leu81del	CCP46388-1	rv3566c
S11	M02	36009	4153995	C	T	13	0.923	0.5	355.747	synonymous_variant	SILENT	LOW	CCP46536-1	256C>T	Ctg/Ttg	Leu86Leu	CCP46536-1	rv3710
S12	M02	36009	836538	A	G	19	1	0.37	538.837	missense_variant	MISSENSE	MODERATE	CCP43491-1	838A>G	Aac/Gac	Asn280Asp	CCP43491-1	rv0746
S12	M02	36009	839334	A	G	11	1	0.36	349.569	missense_variant	MISSENSE	MODERATE	CCP43492-1	884A>G	aAa/aGa	Lys295Arg	CCP43492-1	rv0747
S12	M02	36009	839348	A	G	13	1	0.46	397.567	missense_variant	MISSENSE	MODERATE	CCP43492-1	898A>G	Agc/Ggc	Ser300Gly	CCP43492-1	rv0747
S12	M02	36009	2051746	TAGCT	CAGCT	20	0.9	0.39	543.979	synonymous_variant	SILENT	LOW	CCP44575-1	465T>C	gcT/gcC	Ala155Ala	CCP44575-1	rv1809
S12	M02	36009	2387733	T	C	15	1	0.4	473.745	synonymous_variant	SILENT	LOW	CCP44901-1	240A>G	gaA/gaG	Glu80Glu	CCP44901-1	rv2126c
S12	M02	36009	3379751	A	C	12	1	0.5	357.922	non_coding_transcript_exon_variant		MODIFIER	Rv3021c-1	702T>G
S12	M02	36009	3379757	A	C	13	1	0.46	375.782	non_coding_transcript_exon_variant		MODIFIER	Rv3021c-1	696T>G
S12	M02	36009	3379763	G	A	14	1	0.5	383.785	non_coding_transcript_exon_variant		MODIFIER	Rv3021c-1	690C>T
S12	M02	36009	3896337	ACCT	ACCG	30	0.867	0.42	829.648	missense_variant	MISSENSE	MODERATE	CCP46301-1	521T>G	cTc/cGc	Leu174Arg	CCP46301-1	rv3479
